# Trans-channel fluorescence learning improves high-content screening for Alzheimer’s disease therapeutics

**DOI:** 10.1101/2021.01.08.425973

**Authors:** Daniel R. Wong, Jay Conrad, Noah Johnson, Jacob Ayers, Annelies Laeremans, Joanne C. Lee, Jisoo Lee, Stanley B. Prusiner, Sourav Bandyopadhyay, Atul J. Butte, Nick Paras, Michael J. Keiser

**Affiliations:** Institute for Neurodegenerative Diseases, University of California, San Francisco, CA, 94158, USA; Bakar Computational Health Sciences Institute, University of California, San Francisco, CA, 94158, USA; Department of Pharmaceutical Chemistry, University of California, San Francisco, San Francisco, CA, 94158, USA; Department of Bioengineering and Therapeutic Sciences, University of California, San Francisco, San Francisco, CA, 94158, USA; Kavli Institute for Fundamental Neuroscience, University of California, San Francisco, San Francisco, CA, 94158, USA; Department of Pediatrics, University of California, San Francisco, CA, 94158, USA; Center for Data-Driven Insights and Innovation, University of California, Office of the President, Oakland, CA, 94607, USA; Helen Diller Family Comprehensive Cancer Center, University of California, San Francisco, San Francisco, CA, 94158, USA

## Abstract

In microscopy-based drug screens, fluorescent markers carry critical information on how compounds affect different biological processes. However, practical considerations may hinder the use of certain fluorescent markers. Here, we present a deep learning method for overcoming this limitation. We accurately generated predicted fluorescent signals from other related markers and validated this new machine learning (ML) method on two biologically distinct datasets. We used the ML method to improve the selection of biologically active compounds for Alzheimer’s disease (AD) from high-content high-throughput screening (HCS). The ML method identified novel compounds that effectively blocked tau aggregation, which would have been missed by traditional screening approaches unguided by ML. The method improved triaging efficiency of compound rankings over conventional rankings by raw image channels. We reproduced this ML pipeline on a biologically independent cancer-based dataset, demonstrating its generalizability. The approach is disease-agnostic and applicable across diverse fluorescence microscopy datasets.
