## Supplementary Table 1 for "Trans-channel fluorescence learning improves high-content screening for Alzheimer’s disease therapeutics"

### Sheet: Sheet1
Molecule Name	Priority Queue	Molecule Category	EC50 (M)	Minimum Measured (pixels)	Maximum Measured (pixels)	Baseline Response (pixels)	Maximum Response (pixels)	Greatest % Inhibition Relative to Negative Control	Effective Response	(DxA)/Cell: Dose-response Plot	Cell Count: EC50 (M)	Cell Count: Dose-response Plot	Cell Count: Baseline Response (Cells)	Cell Count: Maximum Response (Cells)	Cell Count Difference	Cell Count: Minimum Measured (%)	Cell Count: Maximum Measured (%)
DRW28	Conventional	inactive	5.74e-07	54300	59400	56700	58200	0.583701	1500		8.7e-06		1620	2250	460	1790	2390
DRW39	Conventional	inactive	6.41e-06	53400	60900	51100	58300	0.590601	4900		9.6e-06		1980	2250	270	1870	2510
DRW1596	ML	active	3.34e-06	44000	53300	44000	50500	0.662667	6500		4.95e-06		329	1240	744	496	1310
DRW6	both	inactive	< 10.0E-09	47000	49400	48100	345000	0.639667	1300		> 10.0E-06		-630000	1370	190	1180	1440
DRW23	Conventional	inactive	1.59e-06	54400	60100	54700	57600	0.582934	2900		9.64e-06		2020	2180	160	1980	2360
DRW27	Conventional	inactive	2.29e-06	53000	61100	52500	58600	0.593667	5600		3.41e-08		1940	2310	370	1940	2440
DRW34	Conventional	active	8.16e-07	52000	59800	52300	58400	0.601334	6100		3.21e-07		1920	2110	190	1860	2170
DRW16	Conventional	inactive	3.25e-06	43800	56300	45600	56300	0.664201	-10700		4.88e-06		1950	3100	890	2210	3240
DRW38	Conventional	active	1.28e-06	53200	62900	53100	60300	0.592134	7100		2.99e-06		1650	1920	270	1550	1920
DRW1	both	inactive	4.64e-08	42100	50700	45300	46800	0.677234	1500		3.76e-06		947	3050	2098	952	3290
DRW12	Conventional	inactive	< 10.0E-09	43300	50200	46200	401000	0.668034	4000		4.77e-06		2180	3020	760	2260	3070
DRW11	Conventional	inactive	5.24e-07	42100	47200	43900	45300	0.677234	1400		> 10.0E-06		-6760	3080	430	2650	3340
DRW539	ML	active	6.5e-06	51800	60900	48100	58000	0.602867	6200		6.65e-07		2050	2110	60	1930	2270
DRW20	Conventional	inactive	4.42e-06	56600	75400	58000	78100	0.566067	-20100		3.37e-06		1450	2290	840	1450	2390
DRW14	Conventional	inactive	> 10.0E-06	42800	50900	45900	360000	0.671867	-5000		3.34e-06		2370	2980	610	2370	3270
DRW25	Conventional	inactive	< 10.0E-09	56000	60500	57300	67100	0.570667	3200		3.15e-06		1950	2260	310	1940	2400
DRW37	Conventional	inactive	7.18e-07	55700	63100	47700	71800	0.572967	-16100		> 10.0E-06		-3380	2280	240	2040	2460
DRW21	both	inactive	3.19e-06	57100	63100	58200	63100	0.562234	-4900		1.87e-06		1870	2290	420	1870	2480
DRW19	Conventional	inactive	1.82e-06	55700	60100	56800	58600	0.572967	-1800		3.11e-06		1750	2230	450	1780	2300
DRW1523	ML	inactive	> 10.0E-06	41300	53000	46300	165000	0.683367	-6700		3.48e-06		2170	3010	840	2170	3310
DRW31	Conventional	inactive	1.69e-06	53700	58800	53100	58500	0.588301	4800		2.37e-07		2120	2220	100	2020	2460
DRW545	ML	active	1.86e-06	48400	60900	47900	58200	0.628934	9800		> 10.0E-06		-2940	2300	240	2060	2430
DRW13	Conventional	inactive	6.98e-08	45000	51700	46300	48400	0.655001	2100		3.22e-06		2400	2990	590	2400	3240
DRW320	ML	inactive	4.13e-08	45200	52300	45200	51400	0.653467	-6200		1.59e-06		2030	2230	200	2010	2390
DRW2	both	active	6.94e-07	21600	59600	13500	59700	0.8344	38100		> 10.0E-06		1080	2270	1190	956	1180
DRW248	ML	inactive	3.19e-08	56500	60200	57500	60200	0.566834	2700		< 10.0E-09		1400	2210	350	1860	2500
DRW7	both	active	3.76e-06	30700	48800	27300	47700	0.764634	17000		3.49e-06		1550	2970	1150	1820	3110
DRW26	Conventional	inactive	2.92e-07	52800	60300	54900	59800	0.595201	4900		3.34e-08		2010	2250	240	2010	2470
DRW22	Conventional	inactive	6.64e-07	56600	60800	57300	58500	0.566067	1200		1.18e-06		1990	2240	250	1980	2320
DRW222	ML	inactive	3.87e-06	56400	61900	56400	59300	0.567601	2900		> 10.0E-06		-1800	2210	1090	1120	2390
DRW33	Conventional	inactive	3.19e-07	57800	64000	58200	61100	0.556867	2900		3.88e-07		1700	1810	110	1590	1930
DRW5	both	active	2.29e-06	26900	46200	26500	45100	0.793767	18200		3.4e-06		2330	2840	510	2330	3000
DRW582	ML	active	3.76e-06	53300	62900	53300	59700	0.591367	6400		> 10.0E-06		1520	2150	270	1880	2190
DRW36	Conventional	active	9.5e-07	51400	62100	52800	60300	0.605934	7500		5.62e-07		1840	2080	240	1680	2210
DRW29	both	inactive	3.29e-08	56300	63400	56300	60300	0.568367	-4000		1.69e-06		1940	2300	360	1930	2490
DRW40	Conventional	inactive	1.68e-06	59200	63200	60600	62500	0.546134	-1900		2.16e-06		1820	2220	390	1830	2300
DRW32	Conventional	inactive	> 10.0E-06	56400	63100	0	60600	0.567601	4200		3.35e-06		1850	2170	320	1850	2250
DRW3	both	active	4.72e-07	29100	45900	28500	46600	0.7769	17500		2.01e-06		588	2980	2333	647	3120
DRW17	Conventional	inactive	< 10.0E-09	57300	61200	58800	95300	0.560701	2400		2.94e-06		1880	2260	380	1880	2330
DRW30	Conventional	inactive	3.4e-08	57200	61200	56700	59800	0.561467	-2600		> 10.0E-06		79.9	2220	390	1830	2310
DRW560	ML	active	2.59e-06	39100	48300	38200	46700	0.700234	7600		3.4e-06		2230	2930	630	2300	3090
DRW97	ML	inactive	2.8e-06	43300	49400	45200	49400	0.668034	-4200		2.93e-06		2420	3060	640	2420	3210
DRW405	ML	inactive	> 10.0E-06	31500	48500	0	47800	0.7585	16300		> 10.0E-06		-48200	2960	2620	340	3010
DRW1539	ML	inactive	> 10.0E-06	56400	88000	58600	123000	0.567601	-29400		4.12e-06		162	2150	1984	166	2250
DRW24	Conventional	inactive	8.63e-07	55300	63700	56400	60000	0.576034	3600		> 10.0E-06		-13600	2020	280	1740	2140
DRW1551	ML	inactive	> 10.0E-06	45900	58400	47500	127000	0.648101	-10900		6.39e-06		1380	2970	1030	1940	3140
DRW1175	ML	inactive	1.06e-06	43500	49800	44000	48900	0.666501	4900		> 10.0E-06		-10700	3090	720	2370	3280
DRW10	Conventional	inactive	> 10.0E-06	36900	50800	3030	49500	0.7171	12600		2.82e-06		2350	2710	360	2350	2870
DRW8	both	active	9.57e-07	13900	48600	16400	47000	0.893434	30600		1.8e-06		144	2640	2440	200	2720
DRW1584	ML	inactive	2.95e-06	46300	62800	47100	65500	0.645034	-18400		> 10.0E-06		-25.1	2870	910	1960	3090
DRW18	Conventional	active	3.75e-07	41600	61900	41100	61700	0.681067	20100		> 10.0E-06		463	1740	450	1290	1810
DRW35	Conventional	inactive	< 10.0E-09	49200	55300	1150	54000	0.622801	-4800		> 10.0E-06		-2220	2520	630	1890	2610
DRW1588	ML	inactive	1.43e-06	51700	61700	52600	61700	0.603634	-9100		2.18e-06		1400	2400	860	1540	2510
DRW181	ML	inactive	> 10.0E-06	52200	59400	53800	93100	0.599801	-5600		> 10.0E-06		700	2480	640	1840	2580
DRW1561	ML	inactive	1.37e-06	56500	73800	57200	74400	0.566834	-17200		2.53e-06		1150	2370	1040	1330	2450
DRW1580	ML	inactive	1.42e-06	53100	74600	48000	85200	0.592901	-32100		3.17e-07		1050	2900	1600	1300	2590
DRW1595	ML	inactive	2.05e-06	55200	83700	54300	95300	0.576801	-40100		> 10.0E-06		-9150	2540	1844	696	2440
DRW367	ML	inactive	> 10.0E-06	53200	64000	54300	120000	0.592134	-9700		> 10.0E-06		-4840	2390	730	1660	2500
DRW1466	ML	inactive	> 10.0E-06	54500	72400	52000	248000	0.582167	-17900		2.4e-06		1300	2360	980	1380	2540
DRW1560	ML	inactive	4.3e-06	57300	77600	57900	87100	0.560701	-29200		> 10.0E-06		-6600	2840	1750	1090	2300
DRW530	ML	inactive	6.44e-07	54300	62100	55400	60300	0.583701	-4900		8.92e-06		1390	2350	520	1830	2580
DRW1035	ML	inactive	5.67e-07	52700	59600	54500	57500	0.595967	-3000		> 10.0E-06		-8410	2120	950	1170	2260
DRW15	Conventional	active	9.87e-07	35700	47500	36400	46700	0.7263	10300		4.23e-06		816	2720	1793	927	2920
DRW1474	ML	inactive	4.25e-06	55500	149000	57100	168000	0.574501	-110900		9.25e-07		468	2210	1742	389	2380
DRW1329	ML	inactive	2.58e-07	56400	67400	57500	64800	0.567601	-7300		1.19e-06		1620	2180	550	1630	2260
DRW1435	ML	inactive	7.9e-06	45800	58300	47400	63100	0.648867	-15700		9.24e-06		2130	2990	630	2360	3030
DRW9	both	active	3.09e-06	29300	48300	25700	47200	0.775367	17900		5.04e-06		2060	2700	630	2070	2760
DRW109	ML	inactive	> 10.0E-06	30200	47200	0	44500	0.768467	14300		8.15e-06		1210	2290	690	1600	2420
DRW1455	ML	inactive	< 10.0E-09	44600	53300	0	50300	0.658067	-5700		3.4e-06		652	2040	1388	652	2340
DRW4	Conventional	active	1.08e-06	34800	42400	34900	41900	0.7332	7000		> 10.0E-06		-3440	2280	690	1590	2440
